# Diversity and function of methyl-coenzyme M reductase-encoding archaea in Yellowstone hot springs revealed by metagenomics and mesocosm experiments

**DOI:** 10.1101/2022.08.18.504445

**Authors:** Mackenzie M. Lynes, Viola Krukenberg, Zackary J. Jay, Anthony J. Kohtz, Christine A. Gobrogge, Rachel L. Spietz, Roland Hatzenpichler

## Abstract

Metagenomic studies on geothermal environments have been central in recent discoveries on the diversity of archaeal methane and alkane metabolism. Here, we investigated the methanogenic populations inhabiting terrestrial geothermal features in Yellowstone National Park (YNP) by combining amplicon sequencing with metagenomics and mesocosm experiments. Detection of gene amplicons of methyl-coenzyme M reductase subunit A (*mcrA*) indicated a wide diversity of Mcr-encoding archaea across geothermal features with differing physicochemical regimes. From three selected hot springs we recovered twelve Mcr*-*encoding metagenome assembled genomes (MAGs) affiliated with lineages of cultured methanogens as well as *Candidatus* (*Ca*.) Methanomethylicia, *Ca*. Hadesarchaeia, and Archaeoglobi. These MAGs encoded the potential for hydrogenotrophic, aceticlastic, or hydrogen-dependent methylotrophic methanogenesis, or anaerobic short-chain alkane oxidation. While Mcr-encoding archaea represented a minor fraction of the microbial community of hot springs, mesocosm experiments with methanogenic precursors resulted in stimulation of methanogenic activity and the enrichment of lineages affiliated with *Methanosaeta* and *Methanothermobacter* as well as with uncultured Mcr-encoding archaea including *Ca*. Korarchaeia, *Ca*. Nezhaarchaeia, and Archaeoglobi. Altogether, we revealed that diverse Mcr-encoding populations with the metabolic potential to produce methane from different precursors persist in the geothermal environments of YNP. This study highlights the importance of combining environmental metagenomics with laboratory-based experiments to expand our understanding of uncultured Mcr-encoding archaea and their potential impact on microbial carbon transformations in geothermal environments and beyond.
