## Supplementary material for "Diversity and function of methyl-coenzyme M reductase-encoding archaea in Yellowstone hot springs revealed by metagenomics and mesocosm experiments": SI Datasets: SI_Data2.xlsx

### Sheet: Content
SI Data 2. Additional information for MCR-encoding MAGs.
Sheet	Description
GTDB	Taxonomic assignment of MAGs according to GTDB (release 207). Analysis conducted with GTDB-tk.
AAI	Average amino acid identity (AAI) of MCR-encoding MAGs and selected reference genomes. Values computed with compareM.
blastx mcrA	mcrA genes (>300 nt) from metagenomes with results from blastx search against reference database with publicly available McrA.
blastn 16SrRNA	16S rRNA genes (>500 nt) from metagenomes with results from blastn search against reference database with publicly available 16S rRNA genes from MCR-encoding archaea. Only reporting genes with top hit >95% sequence identity.

### Sheet: AAI
	MAG	reference	# orthologous genes	mean AAI	std AAI	orthologous fraction
LCB019-064	LCB019-064	Methanothrix thermacetophila	1487	89.78	6.71	88.83
	LCB019-064	Methanothrix soehngenii	1245	63.3	11.9	74.37
	LCB019-064	Methanothrix harundinaceae 6Ac	1181	62.92	11.26	70.55
LCB019-065	LCB019-065	Methanolinea tarda NOBI-1	1557	79.76	12.22	84.3
	LCB019-065	Methanolinea mesophila DSM23604	1373	65.45	13.2	74.34
	LCB019-065	Methanoregula formicica SM	1186	61.5	12.46	64.21
	LCB019-065	Methanoregula boonei 6A8	1129	61.34	12.58	61.13
	LCB019-065	Methanosphaerul palustris E1-9c	1127	60.67	12.08	61.02
LCB019-055	LCB019-055	Methanothermobacter thermautotrophicus WHS	1413	99.24	3.16	82.39
	LCB019-055	Methanothermobacter thermautotrophicus Delta H	1347	92.9	6.26	76.71
	LCB019-055	Methanothermobacter defluvii DSM7466	1401	92.84	6.68	80.7
	LCB019-055	Methanothermobacter marburgensis Marburg	1338	83.88	10.2	78.66
	LCB019-055	Methanothermobacter wolfeii AS20ysBPTH 75	1262	80.31	11.48	77.42
	LCB019-055	Methanothermobacter tenebrarum MCM B 1447	1138	67.1	12.37	73.94
LCB019-061	LCB019-061	Methanomassiliicoccales archaeon MAG-10	1137	92.09	6.4	75.75
	LCB019-061	Ca. Methanomixtatrophcum sinensis JZ-2_bin_168	1075	74.26	12.45	71.62
	LCB019-061	Methanomassiliicoccus luminyensis B10	827	59.26	11.82	55.1
	LCB019-061	Methanomassiliicoccus intestinalis Issoire-Mx1	656	57.7	11.78	43.7
	LCB019-061	Methanoplasma termitum	519	53.08	10.63	37.83
	LCB019-061	Methanomethylophilus alvus Mx1201	511	52.15	10.42	34.04
LCB024-003	LCB024-003	Archaeoglobi SJ3_Bin34	1115	98.65	4.32	79.7
	LCB024-003	Ca. Methanomixophus hydrogenotrophicum Bin74	1009	98.52	4.5	72.12
	LCB024-003	Archaeoglobi WYZ-LMO2	1060	98.42	4.79	75.77
	LCB024-003	Archaeoglobi WYZ-LMO1	898	85.76	15.53	64.19
	LCB024-003	Archaeoglobi WYZ-LMO3	855	85.21	16.34	61.12
	LCB024-003	Ca Methanomixophus hydrogenotrophicum Bin11	851	83.49	10.37	61.27
	LCB024-003	Ca Methanomixophus hydrogenotrophicum Bin16	1009	81.22	9.72	72.12
	LCB024-003	Ca. Methanoproducendum senex GMQP_bin_32	1078	80.63	10.19	77.06
	LCB024-003	Archaeoglobi SJ3_Bin 61	837	72.71	12.06	60.22
	LCB024-003	Archaeoglobus fulgidus	929	65.41	11.91	66.4
	LCB024-003	Archaeoglobus veneficus SNP6	749	61.2	12.21	53.54
	LCB024-003	Archaeoglobus profundus DSM5631	698	60.19	12.74	49.89
	LCB024-003	Ferroglobus placidus DSM10642	821	59.71	12.78	58.68
	LCB024-003	Geoglobus ahangari 234	809	59.13	12.56	57.83
	LCB024-003	Geoglogus acetivorans	795	58.94	12.02	56.83
	LCB024-003	Archaeoglobi JdFR-42	671	52.39	11.05	47.96
	LCB024-003	Polytropus marinifundus rG16	667	52.38	11.07	47.68
	LCB024-003	Archaeoglobi MAG-15	368	51.28	11.18	30.72
	LCB024-003	Archaeoglobi MAG-16	514	51.06	11.3	36.74
LCB024-034	LCB024-034	Hadesarchaeia WYZ-LMO6	569	98.14	7.27	60.21
	LCB024-034	Ca. Hadesarchaeum tengchongensis JZ-2_bin_199	633	81.34	10.61	66.98
	LCB024-034	Ca. Methanourarchaeum thermotelluricum JZ-1_bin_103	480	79.7	11.18	50.79
	LCB024-034	Hadesarchaeia WYZ-LMO4	522	79.55	11.07	55.24
	LCB024-034	Hadesarchaeia WYZ-LMO5	503	79.21	11.33	53.23
	LCB024-034	Hadesarchaeia YNP_45	365	56.57	10.97	38.62
	LCB024-034	Hadesarchaeia DG-33	279	56.22	10.77	29.52
	LCB024-034	Hadesarchaeia YNP_N21	317	55.88	11.62	33.54
	LCB024-034	Hadesarchaeia DG-33-1	272	55.81	11.16	28.78
LCB019-004	LCB019-004	Methanomethylicia SpSt-468	1074	96.69	4.71	74.95
	LCB019-004	Ca. Methanosuratus petracarbonis V5	333	65.55	13.56	28.71
	LCB019-004	Methanomethylicia BinDm130	587	65.27	13.2	48.35
	LCB019-004	Ca. Methanomethylicus mesodigestum UBA76	663	65.17	12.8	52.74
	LCB019-004	Ca. Methanomethylicus mesodigestum V2	871	65.11	12.74	60.78
	LCB019-004	Ca. Methanomethylicus mesodigestus V1	760	65.08	13.01	53.04
	LCB019-004	LCB019-019	686	65.02	12.98	52.29
	LCB019-004	Ca. Methanomethylicus oleusabulum V3	812	64.74	12.73	56.66
	LCB019-004	Ca. Methanosuratincola petracarbonis V4	609	64.63	12.89	42.5
	LCB019-004	Ca. Methanomethylicus oleusabulum UBA156	696	64.62	12.7	54
	LCB019-004	Ca. Methanosuratincola subterraneum Ch88	875	64.3	12.99	61.06
	LCB019-004	Methanosuratus_EEE32	849	64.04	12.66	59.25
	LCB019-004	Ca. Methanomethylovorus thermophilus JZ-3_bin_107	635	63.15	12.74	50.6
	LCB019-004	Ca. Methanomethylovorus thermophilus JZ-2_bin_200	732	63.12	12.48	51.4
	LCB019-004	LCB024-024	704	63.02	12.92	49.13
	LCB019-004	Methanomethylicia WYZ-LMO10	680	62.97	12.66	53.5
	LCB019-004	Ca. Methanomethylovorus thermophilus JZ-3_bin_106	772	62.95	12.48	53.87
	LCB019-004	LCB019-026	803	62.84	12.53	56.04
	LCB019-004	Ca. Methanomethylovorus thermophilus DRTY-6_bin_144	650	62.72	12.81	45.97
	LCB019-004	Ca. Methanomethyloarchaeum antiquum GMQP_bin_44	695	58.35	11.93	53.22
	LCB019-004	LCB003-07	622	58.33	11.48	50.04
	LCB019-004	Methanomethylicia WYZ-LMO11	634	58.01	11.61	49.22
	LCB019-004	Methanomethylicia YHS	629	58	11.64	53.21
	LCB019-004	LCB024-038	655	57.79	11.58	47.88
	LCB019-004	Methanomethylicia OPbin008	393	48.02	9.63	27.42
LCB019-019	LCB019-019	Ca. Methanosuratincola subterraneum Ch88	1063	99.02	3.56	81.02
	LCB019-019	Ca. Methanosuratus petracarbonis V5	408	93.16	7.83	35.17
	LCB019-019	Ca. Methanosuratincola petracarbonis V4	752	90.59	8.76	57.32
	LCB019-019	Methanosuratus_EEE32	995	87.94	7.86	75.84
	LCB019-019	LCB019-004	686	65.02	12.98	52.29
	LCB019-019	Methanomethylicia SpSt-468	890	64.81	12.83	67.84
	LCB019-019	LCB024-024	688	63.49	12.91	52.44
	LCB019-019	Ca. Methanomethylicus mesodigestum V2	843	63.48	12.27	64.25
	LCB019-019	LCB019-026	792	63.33	12.68	60.37
	LCB019-019	Ca. Methanomethylicus mesodigestus V1	739	63.2	12.5	56.33
	LCB019-019	Methanomethylicia BinDm130	584	63.08	12.66	48.11
	LCB019-019	Methanomethylicus mesodigestum UBA76	644	63.03	12.32	51.23
	LCB019-019	Ca. Methanomethylovorus thermophilus JZ-3_bin_107	644	62.97	12.98	51.31
	LCB019-019	Ca. Methanomethylicus oleusabulum V3	784	62.96	12.68	59.76
	LCB019-019	Methanomethylicia WYZ-LMO10	694	62.88	12.88	54.6
	LCB019-019	Ca. Methanomethylovorus thermophilus JZ-3_bin_106	784	62.86	12.83	59.76
	LCB019-019	Ca. Methanomethylovorus thermophilus DRTY-6_bin_144	665	62.72	12.99	50.69
	LCB019-019	Ca. Methanomethylovorus thermophilus JZ-2_bin_200	753	62.63	12.98	57.39
	LCB019-019	Methanomethylicus oleusabulum UBA156	664	62.52	12.64	51.51
	LCB019-019	LCB003-007	640	58.64	11.69	51.49
	LCB019-019	Methanomethyloarchaeum antiquum GMQP_bin_44	723	58.37	12.2	55.36
	LCB019-019	Methanomethylicia YHS	653	58.26	11.87	55.25
	LCB019-019	LCB024-038	674	58.12	11.84	51.37
	LCB019-019	Methanomethylicia WYZ-LMO11	665	58.1	11.91	51.63
	LCB019-019	Methanomethylicia OPbin008	406	48.41	10.24	30.95
LCB019-026	LCB019-026	LCB024-024	1132	99.02	4.28	69.11
	LCB019-026	Methanomethylicia WYZ-LMO10	1059	98.62	4.32	83.32
	LCB019-026	Ca. Methanomethylovorus thermophilus JZ-3_bin_107	946	85.07	10.45	75.38
	LCB019-026	Ca. Methanomethylovorus thermophilus JZ-2_bin_200	1107	85.04	10.3	77.74
	LCB019-026	Ca. Methanomethylovorus thermophilus DRTY-6_bin_144	1017	85.01	10.13	71.92
	LCB019-026	Ca. Methanomethylovorus thermophilus JZ-3_bin_106	1182	84.57	10.51	76.9
	LCB019-026	LCB003-007	879	65.48	11.57	70.72
	LCB019-026	Methanomethyloarchaeum antiquum GMQP_bin_44	995	65.45	11.78	76.19
	LCB019-026	Methanomethylicia YHS	903	65.16	11.57	76.4
	LCB019-026	Methanomethylicia WYZ-LMO11	917	65.07	11.65	71.2
	LCB019-026	LCB024-038	940	64.66	11.77	68.71
	LCB019-026	Ca. Methanosuratus petracarbonis V5	379	64.05	12.47	32.67
	LCB019-026	LCB019-019	792	63.33	12.68	60.37
	LCB019-026	Ca. Methanosuratincola petracarbonis V4	728	63.13	12.6	50.8
	LCB019-026	LCB019-004	803	62.84	12.53	56.04
	LCB019-026	Ca. Methanosuratincola subterraneum Ch88	1043	62.79	12.41	63.68
	LCB019-026	Methanomethylicia SpSt-468	1061	62.64	12.52	64.77
	LCB019-026	Methanosuratus_EEE32	1008	62.49	12.51	63.2
	LCB019-026	Methanomethylicia BinDm130	654	61.64	11.69	53.87
	LCB019-026	Ca. Methanomethylicus mesodigestum V2	1018	61.62	11.71	62.15
	LCB019-026	Ca. Methanomethylicus oleusabulum V3	932	61.54	11.88	60.36
	LCB019-026	Ca. Methanomethylicus mesodigestus V1	887	61.52	11.64	56.25
	LCB019-026	Methanomethylicus mesodigestum UBA76	732	61.29	11.9	58.23
	LCB019-026	Methanomethylicus oleusabulum UBA156	760	61.09	11.91	58.96
	LCB019-026	Methanomethylicia OPbin008	537	49.01	10.28	32.78
LCB024-024	LCB024-024	LCB019-026	1132	99.02	4.28	69.11
	LCB024-024	Methanomethylicia WYZ-LMO10	919	98.56	5.39	72.31
	LCB024-024	Ca. Methanomethylovorus thermophilus JZ-2_bin_200	980	84.47	11.39	68.82
	LCB024-024	Ca. Methanomethylovorus thermophilus JZ-3_bin_107	837	84.39	11.95	66.69
	LCB024-024	Ca. Methanomethylovorus thermophilus DRTY-6_bin_144	876	84.28	11.53	61.95
	LCB024-024	Ca. Methanomethylovorus thermophilus JZ-3_bin_106	1027	84.2	11.63	66.82
	LCB024-024	Methanomethyloarchaeum antiquum GMQP_bin_44	845	65.55	11.85	64.7
	LCB024-024	LCB003-007	733	65.41	11.84	58.97
	LCB024-024	Methanomethylicia YHS	748	65.09	11.68	63.28
	LCB024-024	Methanomethylicia WYZ-LMO11	759	65.01	11.76	58.93
	LCB024-024	LCB024-038	791	64.72	11.94	57.82
	LCB024-024	Ca. Methanosuratus petracarbonis V5	332	64.13	12.4	28.62
	LCB024-024	LCB019-019	688	63.49	12.91	52.44
	LCB024-024	Ca. Methanosuratincola petracarbonis V4	618	63.39	12.84	43.13
	LCB024-024	LCB019-004	704	63.02	12.92	49.13
	LCB024-024	Methanomethylicia SpSt-468	891	62.7	12.75	54.1
	LCB024-024	Ca. Methanosuratincola subterraneum Ch88	901	62.6	12.73	54.54
	LCB024-024	Methanosuratus_EEE32	850	62.59	12.72	53.29
	LCB024-024	Ca. Methanomethylicus oleusabulum V3	781	61.59	12.19	50.58
	LCB024-024	Ca. Methanomethylicus mesodigestum V2	862	61.48	11.98	51.52
	LCB024-024	Ca. Methanomethylicus mesodigestus V1	740	61.41	11.85	46.92
	LCB024-024	Methanomethylicus oleusabulum UBA156	645	61.04	12.19	50.04
	LCB024-024	Methanomethylicus mesodigestum UBA76	628	60.97	12.23	49.96
	LCB024-024	Methanomethylicia BinDm130	571	60.88	12.31	47.03
	LCB024-024	Methanomethylicia OPbin008	443	49.2	10.64	26.48
LCB003-007	LCB003-007	LCB024-038	1060	99.12	2.16	85.28
	LCB003-007	Methanomethylicia YHS	975	98.04	4.97	82.49
	LCB003-007	Methanomethylicia WYZ-LMO11	1009	97.94	5.09	81.17
	LCB003-007	Methanomethyloarchaeum antiquum GMQP_bin_44	959	70.55	11.26	77.15
	LCB003-007	LCB019-026	879	65.48	11.57	70.72
	LCB003-007	Ca. Methanomethylovorus thermophilus DRTY-6_bin_144	718	65.41	11.93	57.76
	LCB003-007	LCB024-024	733	65.41	11.84	58.97
	LCB003-007	Methanomethylicia WYZ-LMO10	738	65.29	11.82	59.37
	LCB003-007	Ca. Methanomethylovorus thermophilus JZ-3_bin_107	684	65.16	12.08	55.03
	LCB003-007	Ca. Methanomethylovorus thermophilus JZ-3_bin_106	821	65.14	11.88	66.05
	LCB003-007	Ca. Methanomethylovorus thermophilus JZ-2_bin_200	795	65.08	11.83	63.96
	LCB003-007	Ca. Methanosuratus petracarbonis V5	316	59.19	11.72	27.24
	LCB003-007	LCB019-019	640	58.64	11.69	51.49
	LCB003-007	LCB019-004	622	58.33	11.48	50.04
	LCB003-007	Ca. Methanosuratincola petracarbonis V4	580	58.27	11.79	46.66
	LCB003-007	Ca. Methanosuratincola subterraneum Ch88	825	58.16	11.65	66.37
	LCB003-007	Methanomethylicia SpSt-468	809	58.11	11.47	65.08
	LCB003-007	Methanosuratus_EEE32	802	58.03	11.67	64.52
	LCB003-007	Ca. Methanomethylicus oleusabulum V3	746	56.75	11.41	60.02
	LCB003-007	Methanomethylicia BinDm130	522	56.73	11.21	43
	LCB003-007	Methanomethylicus oleusabulum UBA156	599	56.54	11.22	48.19
	LCB003-007	Ca. Methanomethylicus mesodigestum V2	781	56.5	11.48	62.83
	LCB003-007	Ca. Methanomethylicus mesodigestus V1	684	56.44	11.64	55.03
	LCB003-007	Methanomethylicus mesodigestum UBA76	575	56.01	11.44	46.26
	LCB003-007	Methanomethylicia OPbin008	492	49.96	11.49	39.58
LCB024-038	LCB024-038	LCB003-07	1060	99.12	2.16	85.28
	LCB024-038	Methanomethylicia YHS	1057	97.98	4.05	89.42
	LCB024-038	Methanomethylicia WYZ-LMO11	1094	97.9	4.26	84.94
	LCB024-038	Methanomethyloarchaeum antiquum GMQP_bin_44	1060	69.83	11.67	81.16
	LCB024-038	Ca. Methanomethylovorus thermophilus DRTY-6_bin_144	755	65	11.78	55.19
	LCB024-038	Ca. Methanomethylovorus thermophilus JZ-3_bin_107	730	64.74	12.08	58.17
	LCB024-038	LCB024-024	791	64.72	11.94	57.82
	LCB024-038	Methanomethylicia WYZ-LMO10	792	64.71	11.84	62.31
	LCB024-038	Ca. Methanomethylovorus thermophilus JZ-3_bin_106	889	64.67	11.89	64.99
	LCB024-038	LCB019-026	940	64.66	11.77	68.71
	LCB024-038	Ca. Methanomethylovorus thermophilus JZ-2_bin_200	857	64.65	11.82	62.65
	LCB024-038	Ca. Methanosuratus petracarbonis V5	333	58.78	11.73	28.71
	LCB024-038	LCB019-019	674	58.12	11.84	51.37
	LCB024-038	Ca. Methanosuratincola petracarbonis V4	608	57.92	11.96	44.44
	LCB024-038	19-004	655	57.79	11.58	47.88
	LCB024-038	Methanomethylicia SpSt-468	855	57.67	11.46	62.5
	LCB024-038	Ca. Methanosuratincola subterraneum Ch88	885	57.6	11.74	64.69
	LCB024-038	Methanosuratus_EEE32	857	57.53	11.69	62.65
	LCB024-038	Ca. Methanomethylicus oleusabulum V3	791	56.46	11.34	57.82
	LCB024-038	Methanomethylicus oleusabulum UBA156	642	56.2	11.21	49.81
	LCB024-038	Methanomethylicia BinDm130	570	56.13	11.17	46.95
	LCB024-038	Ca. Methanomethylicus mesodigestum V2	839	56.1	11.39	61.33
	LCB024-038	Ca. Methanomethylicus mesodigestus V1	733	56.07	11.45	53.58
	LCB024-038	Methanomethylicus mesodigestum UBA76	621	55.43	11.4	49.4
	LCB024-038	Methanomethylicia OPbin008	540	49.82	11.9	39.47

### Sheet: GTDB
MAG	group	classification	fastani reference	fastani ani	fastani af	closest placement reference	closest placement ani	classification method
LCB019-004	Ca. Methanomethylicia	d__Archaea;p__Thermoproteota;c__Methanomethylicia;o__Methanomethylicales;f__Methanomethylicaceae;g__Methanomethylicus;s__	N/A	N/A	N/A	N/A	N/A	taxonomic novelty determined using RED
LCB019-019	Ca. Methanomethylicia	d__Archaea;p__Thermoproteota;c__Methanomethylicia;o__Methanomethylicales;f__Methanomethylicaceae;g__Methanosuratus;s__Methanosuratus subterraneum	GCA_004028775.1	99.18	0.99	GCA_004028775.1	99.18	taxonomic classification defined by topology and ANI
LCB019-026	Ca. Methanomethylicia	d__Archaea;p__Thermoproteota;c__Methanomethylicia;o__Methanomethylicales;f__Methanomethylicaceae;g__WYZ-LMO10;s__WYZ-LMO10 sp004347955	GCA_004347955.1	98.53	0.89	GCA_004347955.1	98.53	taxonomic classification defined by topology and ANI
LCB019-055	Methanothermobacter	d__Archaea;p__Methanobacteriota;c__Methanobacteria;o__Methanobacteriales;f__Methanothermobacteraceae;g__Methanothermobacter;s__	N/A	N/A	N/A	GCF_000008645.1	91.27	taxonomic classification defined by topology and ANI
LCB019-061	Methanomassiliicoccales	d__Archaea;p__Thermoplasmatota;c__Thermoplasmata;o__Methanomassiliicoccales;f__;g__;s__	N/A	N/A	N/A	N/A	N/A	taxonomic classification fully defined by topology
LCB019-064	Methanothrix	d__Archaea;p__Halobacteriota;c__Methanosarcinia;o__Methanotrichales;f__Methanotrichaceae;g__Methanothrix_B;s__	N/A	N/A	N/A	GCA_000014945.1	86.5	taxonomic classification defined by topology and ANI
LCB019-065	Methanolinea	d__Archaea;p__Halobacteriota;c__Methanomicrobia;o__Methanomicrobiales;f__Methanoregulaceae;g__Methanolinea;s__	N/A	N/A	N/A	GCF_000235685.2	81.92	taxonomic classification defined by topology and ANI
LCB024-003	Archaeoglobi	d__Archaea;p__Halobacteriota;c__Archaeoglobi;o__Archaeoglobales;f__Archaeoglobaceae;g__WYZ-LMO2;s__WYZ-LMO2 sp004347865	GCA_004347865.1	98.29	0.81	GCA_004347865.1	98.29	taxonomic classification defined by topology and ANI
LCB024-024	Ca. Methanomethylicia	d__Archaea;p__Thermoproteota;c__Methanomethylicia;o__Methanomethylicales;f__Methanomethylicaceae;g__WYZ-LMO10;s__WYZ-LMO10 sp004347955	GCA_004347955.1	98.17	0.72	GCA_004347955.1	98.17	taxonomic classification defined by topology and ANI
LCB024-034	Ca. Hadesarchaeia	d__Archaea;p__Hadarchaeota;c__Hadarchaeia;o__Hadarchaeales;f__WYZ-LMO6;g__WYZ-LMO6;s__WYZ-LMO6 sp004347925	GCA_004347925.1	96.65	0.81	GCA_004347925.1	96.65	taxonomic classification defined by topology and ANI
LCB024-038	Ca. Methanomethylicia	d__Archaea;p__Thermoproteota;c__Methanomethylicia;o__Methanomethylicales;f__Methanomethylicaceae;g__WYZ-LMO11;s__WYZ-LMO11 sp004348015	GCA_004348015.1	98.1	0.9	GCA_004348015.1	98.1	taxonomic classification defined by topology and ANI
LCB003-007	Ca. Methanomethylicia	d__Archaea;p__Thermoproteota;c__Methanomethylicia;o__Methanomethylicales;f__Methanomethylicaceae;g__WYZ-LMO11;s__WYZ-LMO11 sp004348015	GCA_004348015.1	98.28	0.87	GCA_004348015.1	98.28	taxonomic classification defined by topology and ANI

### Sheet: blastx mcrA
gene ID	top blastx hit	identity (%)	alignement length (aa)	gene length (nt)	MAG	site	group	mcrA gene (nt)
LCB019_Ga0272448_10088645	Ca. Methanomethylicia;Ca. Methanosuratus A_Bin15	82.018	545	1692	019-004	LCB019	Methanomethylicales	GTGAGAGGTTTGGATAAAAAAGAGGAAAAGAAAGAGAATAAAAAAGAAGATGCAGCTTATCTGAAATCATTAGAAAAGGTTTTCCAGGCTTCAAGCAAAGAAAAGCACACAAGGTTCTACGAGTTCGGTGCTTGGAGGCAATCGAAAAGGAAGACCGAGTTCTATGATTACGCCAGGAAATTGGAAAAAGAGATGGGGATTCCGCGGTACAACCCTGACCTTGGCATACCGTTAGGGCAGCGAAAAATAGCGCCCTACAGTATAAGTAAGGAGAACGCTGTTGTCGAAGGCGACGACATGCACATCTGCAACAACGCTGCGATAATGCAGCTCTTCGATGACATCGCCAGGACTGCCATAATGGATCTGACCCCGATCCACGAGATCATGCAGAAGAGG…
LCB019_Ga0272448_10181832	Methanothermobacter thermoautotrophicum	88.889	549	1698	unbinned	LCB019	Methanothermobacter	ATGGCAGAAAAGAAGATAATAAAAAAGGTCGATGAAGCAAGCTTAAAAGAAGAAAGACTATTCGTAAGATCATTAAAGAACAAATTCGAAGAAGCCCCTAAAGAGAGACAAACCAGTTACTACAAATTTGGCGGCTGGAAACAATCAGAAAGGAAAAGAGAATTCGTAGAAGCAGGTAAAGAAATCGCCAAAAAACGTGGAATACCCGGATACAACCCAGATATTGGTACTCCTCTAGGACAGAGGGTGCTGATGCCATACCAGGTATCCACAACAGACACTTTCGTGGAAGGTGACGACCTACACTTCGTAAACAACGCAGCAATGCAACAATTCTGGGACGACATTCGAAAAACAGTTATCGTAGGATTAAACCACGCTCACGCAGTTATAGAAAAG…
LCB019_Ga0272448_100035611	Methanolinea tarda	91.388	569	1707	019-064	LCB019	Methanolinea	ATGGCAAAAGCAAAAATCGAGAGGACCCAGAAGCTCTTCCTGAAGGCCCTGAAAGGAAAGTTCAAAGAAGACCCCCAGTCAACGAGTGTTGTCTACGCCCGCGAGGGTCTCAAGCAGTCCCCAAGGAAGAGGGAATTCTTGGAGTCCGGCAAGAAAATGGAGATGGCCCGTGGAATCTCCATGTATGACCCCGTCCGCTGCCACCTCGGTGGTATCCCCCTCGGGCAGCGCCAGTTAATGACCTACGAGGTCTCCACGACCGGCGTATTCGTCGAGGGTGACGACCTGCACTTCGTCAACAATGCTGCAATGCAGCAGATGTGGGACGACATCCGCAGGACGATCATCGTCAACATGGACCTTGCCCACCAGACCCTCCAGAAGAGGCTGGGCAAGGAA…
LCB003_Ga0272445_10459121	Ca. Nezhaarchaeia WYZ-LMO8	94.872	117	351	unbinned	LCB003	Ca. Nezhaarchaeia	ATGGCGATCCGAGAAAAGATGTTTATGGAGGCGCTACGCAGGAAGTTCAAGGAGAAGCCCGAGGAGAGGTACACCAAGTTCTACGTGTATGGCCTGTGGAAGCAGTCCAAGAGAAAGACAGAGTTCGTGGAGTGGGGCCAGAAGATAGCCAAGGAGAGAGGCATACCGATGTACAACCCCTCGTTGCACTTGGCCGGCGGCGTAGGGCAGAGAGTCCTCATGCCTTACCAGGTCTCGGGCACTGACATATTCGTCGAGCCCGATGACCTGCACTTCGTCAACAATGCTGCCATGCATCAGATGTGGCACGACATAAGGAGGACCGTGATAGTCGGCTTGGATGCCGCTCAC
LCB003_Ga0272445_10443821	Hadarchaeia;Methanourarchaeum thermotelluricum JZ-1_bin_103	95.192	416	1248	unbinned	LCB019	Ca. Hadesarchaeia	GCCAGGGAGAGGGAGTACGTAAGGGAGCTGTACGCGGTTTCAGCCAGGTTCTTGCCCCTGGAGAGGGAGAGGGTGCTCTACGCCAGTCTCAAGAACACCTTCGGGGCCGATCCCTTCGCCCTGCAGGACTCCCAGATGTACAAGAGGGGAGGGTACAGGCAGTCCAAGAGGAAGCAGGAGTTCGCCAGGCTGGGAAGGCAGGTGGCGGTGGAGAGGGGGCTCCCCGCCTACAACCGGGCGGTGGGCCTCCCCATAGGGCAGAGGCAGCTGGAGCCCTTCCTCATCTCCGGGACCAACATAATCGTGGAGCAGGACGACACCCACCACCTGAACAACGTGGCCATCCAGCAGATGCTGGACGACATAAAGAGGACGGTGATAGTGAACCTGGACATAGCC…
LCB024_Ga0272449_11177621	Ca. Hadarchaeia;Methanourarchaeum thermotelluricum JZ-1_bin_103	95.333	300	900	unbinned	LCB019	Ca. Hadesarchaeia	AGGATGAGGGGGACCAACGAGCCGGGAGGCTTCCCGGACGGCTACATCTGCGACTTCATGCAGGCCGAGAGGGACCTCCCCGCCAGGAGGTTCCTGGAGGTGGCCCAGGAGGACGAGGAGGAGGCCAAGAAGTACCTGAGGGCAATGAACGAGGGGACGGGAGGAATAGCGGCGGTGATAGACAACTCCATCTGGCTGGGCTTCTACATGAGCGGGGGGATAGGCTTCTCCAACACGGTGGCCTCGGCCGCCTTGGCGGGCAACATCATAGAATCCTTCTCGGACGAGCTGGTGGAGCTCATCCACCGCTACACCATGGGGGTCAGGAAGGTACCGCCCAAGTGGGAAACGGTGAAGTTCATGGTGAACACCATCATCCAGTACACCATGGAGAGCTAC…
LCB019_Ga0272448_10579875	Methanomassiliicoccales;Ca. Methanomixtatrophicum sinensis JZ-2_bin_168	95.402	435	1305	019-061	LCB019	Methanomassiliicoccales	AAGAGACTCGGTAAAGAAGTGACTCCTGAGACAATCAATACCTATTTGGAGGCAGTTAACCACACGATGCCTGGTGGTGCTGTCGTTCAGGAGCACATGGCTGAATGCAGCCCCGCACTGACAGCTGACTGCTATGTAAAGGTCTTCAGTGGAAATGACGAATTAATTGATGAGATCGACAAGTGCTTTGTCATTGATATCAATAAGGAGTTCCCGCCAGAGCAGGCAAAACAGCTCAAGGAGGCGATTGGCAACACGCTATGGCAGGTTGTCAGGTGCCCAACCATCGTTGGTCGTACCTGCGACGGTGCAACGATGTCAAGATGGAGCGCGATGCAGATCAGCATGGCGTTCATTACATCGTACAAACTCGCTGCTGGAGAAGCTGCAATCGCTGAC…
LCB019_Ga0272448_13491091	Methanomassiliicoccales;Ca. Methanomixtatrophicum sinensis JZ-2_bin_168	96.226	159	477	unbinned	LCB019	Methanomassiliicoccales	ATGGCCGATGAGAAGCTTTTCATAAAGGCTGTAAAGAAGAAATTCAAGGAAGACCCCACTGAGGTCCATACGACCTACTATTCCTTCGGCGGCTGGAGGCAGTCGAAGAGAAAGCGGGAATGGGTCGAGCAGGCTAACAAGATTGCAAAGGAGAGAGGCATTCCAGCAATGAACCAGGACATCGGTGTTCCTCTCGGTCAGAGAGTTTTGATGCCCTACCAGTTGTCTCACACAGATATTTTTGTGGAAGCCGACGATCTGCATTTCATCAACAATGCCGCGATGCAACAGGCATGGGATGACATACGAAGAACGGTTATCGTCGGACTAGACACTGCCCATCAGGTCATCGAGAAGAGACTCGGTAAAGAAGTGACTCCTGAGACAATCAATACCTAT…
LCB019_Ga0272448_10624633	Methanocella conradii	96.457	508	1524	unbinned	LCB019	Methanocella	ATGTCAGTTAAGGAAACCCAGAAGAGATTCATAAAGGCGATGAAGAAGAAGTTCGCCGAAGAGCCAACCTCCCAGACGACGGTCTACAAGTACGAGGGCTACACCCAGTCCAAGAGGAAAGTAGAGTTCAAGAAGGCCGGAGACGCAGTCGCCAAGAAGAGGGGAATATCCGCTTACAACCCGATGGTCCACATCGGTGGCATCCCCCTCGGCCAGAGGCAGTTGATGCCCTACGTCGTGTCCGGCACTGACGTGGTGTGCGAGGGTGATGACCTACACTTCGTCAACAACGCTGCAATGCAGCAGTTCTGGGATGAGATAAGGAGGACCGTCATAGTCGGGCTAGACACCGCCCACGCGACCCTTGAGAAGCGTCTGGGCAAGACGGTCACCCCCGAG…
LCB003_Ga0272445_10468181	Ca. Nezhaarchaeia WYZ-LMO8	97.273	110	330	unbinned	LCB003	Ca. Nezhaarchaeia	GGCTTCTACGGCTACGACTGCCAGGACCAGTGCGGCTCGGCCAACACTTACTCGTGGAGGAGCGATGAAGGCCTGCCGTTCGAGCTCAGAGGAGTGAACTACCCGAACTACGCGATGAACGTGGGCCACCAGTCAGCCTATGCAGGGATAATAAAGGCAGCCCATGTTGCTAGAGGAGACGCTTGGTGCGTTAACCCACTGATTAAGGTCGCCTTCGCCGACAAGCACTTGAAGTTCGATTTCACTAGGCCGAGGCTCTGCTTCGCTAAGGGAGCTCTCCGAGAGTTCATGCCTGCCGGCTTACTAGACCCGATAATACCACCGCACTAA
LCB003_Ga0272445_10374053	Hadarchaeia WYZ-LMO6	97.403	154	465	unbinned	LCB003	Ca. Hadesarchaeia	GGGGCCCACAGGGTTTCCGTGATAGGCTCCATAGCGGCCGCCACGGCCGGAATCCTGACCGGAAGCTCCACCATGGGGCTGATGGCCGCCCACTACTCCATAGCCCACGTGATGAAGGAGGGATGGCTGAGGACGGGCTGGGCGGGTCAGGAGATCCAGGACCACATAGGCCTGCCCTACCTGTGCAGCTTCAGACCCGAGGAGGGCAACCTGACGGAGCTGAGGGGACTCAACTACCCCATGCAGTCCTTCAGCGCCGCCCACGGGGCCATAAGGGCGGCGGCCGTGTATTCGGCCATGATAGGGAGGGGGAGCGCCTGGTGCCTGAGCCCGGTGGTCAAGGTGGCCTTCGCCGATCCCCACCTGGTCTTCGACTTCAAGCACCCCAGGCTCTGCATA…
LCB019_Ga0272448_16529491	Methanocella arvoryzae	98.214	112	336	unbinned	LCB019	Archaeoglobi	GGTAACCTCCTGCCCGCAAGGCGTGCCCGTGGCCCCAACGAGCCCGGTGGTGTCTCCTTCGGCTTCCTGGCAGACATTGTCCAGACCCACAGGAAATACCCGGACGACCCCGTGAAGTCCTCGCTCGAGACCGTCGCATCCGGCTGCATGCTGTACGACCAGATCTGGCTCGGCAGCTACATGTCCGGCGGTGTCGGTTTCACCCAGTATGCAACCGCTGCATACACCGATGACATCCTCGATGACTTCTGCTACTACGGCTACGACTACATCAAGGGCAAGTACGGCGTCGCCAAGGCGAAGCCGACCATGGACGTAGTCAACGACGTCGGCACT
LCB024_Ga0272449_13297061	Ca. Hadarchaeia WYZ-LMO6	98.361	122	366	unbinned	LCB024	Ca. Hadesarchaeia	CTGATGGCCGCCCACTACTCCATAGCCCACGTGATGAAGGAGGGATGGCTGAGGACGGGCTGGGCGGGTCAGGAGATCCAGGACCACATAGGCCTGCCCTACCTGTGCAGCTTCAGACCCGAGGAGGGCAACCTGACGGAGCTGAGGGGACTCAACTACCCCATGCAGTCCTTCAGCGCCGCCCACGGGGCCATAAGGGCGGCGGCCGTGTATTCGGCCATGATAGGGAGGGGGAGCTCATGGTGCCTGAGCCCGGTGGTCAAGGTGGCCTTCGCCGATCCCCACCTGGTCTTCGACTTCAAGCACCCCAGGCTCTGCATAGCCAAGGCGGGGATAAGGCAGTTCATGCCGGCCGGGGAGAGGGAC
LCB019_Ga0272448_100038024	Methanosaeta thermophila	98.75	560	1680	019-065	LCB019	Methanothrix	ATGGCAAAACTTCATACCAAGAAGCTATTCGTTAGGGCTCTGACAAAGAAGTTCGGAAAGGACTTCGATCTCTCGAGCCAGAAGACCGAGTACAAGAGGCTCGGTCCCGAGCAGAGCGCTCGTAAGAGAGAGTTCATGGAGTATGCTAAGAAGCTGGAGGGGAAGCGCGGCATATCGTTCTACAACCCGTATGTGCACTGCGGCGGAATTCCGCTGGGCCAGAGGCAGCTGGTCCCCTACAAGCTGTCCAACACTGAGTACATAGTTGAGGGCGACGACCTGCACTTCGTCAACAACCCTGCGATGCAGCAGATGTGGGATGATATACGCAGGACCGTCGTCGTGGGCCTCGATATGGCTCATGAGGTGCTCGAGAAGCGCCTGGGCAAGGAGGTCACA…
LCB019_Ga0272448_10122921	Ca. Methanomethylicia;Ca. Methanomethylovorus thermophilus JZ-2_bin_200	98.883	537	1611	019-026	LCB019	Ca. Methanomethylicia	ATGAGCGAAGAGAAGAAGATGTTCCTAGAAGCGCTCAGGAGAAAGTTCAAAGAATCTCCTGAAGAGAAACAAACAAAATTCTACATATATGATGGATGGAAGCAGTCAAAGAGGAAGAGAGAATTTGTAGAGGCTGCCCAGAAGATAGCAAAGGAGAGGACTGTTCCATTCTACAACCCAGACCTGCACCTCGGCGGCATACCGCTGGGGCAGAGGGTCTTGATGCCATATCGACTATCCGGCACAGACATTTACTGCGAGGGCGACGACCTTCATTTTATAAACAACGCCGCGATGCAGCAGATGTGGCACGACATAAGACGTACGGTGATCGTCGGTTTGGACGCGGCGCACACGGTCCTACAGAAGAGGCTTGGTAAGGAGGTCACCCCTGAGACC…
LCB019_Ga0272448_10741871	Ca. Methanomethylicia;Ca. Methanomethylovorus thermophilus JZ-2_bin_200	98.883	537	1611	unbinned	LCB019	Ca. Methanomethylicia	ATGAGCGAAGAGAAGAAGATGTTCCTAGAAGCGCTCAGGAGAAAGTTCAAAGAATCTCCTGAAGAGAAACAAACAAAATTCTACATATATGATGGATGGAAGCAGTCAAAGAGGAAGAGAGAATTTGTAGAGGCTGCCCAGAAGATAGCAAAGGAGAGGACTGTTCCATTCTACAACCCAGACCTGCACCTCGGCGGCATACCGCTGGGGCAGAGGGTCTTGATGCCATATCGACTATCCGGCACAGACATTTACTGCGAGGGCGACGACCTTCATTTTATAAACAACGCCGCGATGCAGCAGATGTGGCACGACATAAGACGTACGGTGATCGTCGGTTTGGACGCGGCGCACACGGTCCTACAGAAGAGGCTTGGTAAGGAGGTCACCCCTGAGACC…
LCB024_Ga0272449_100458012	Archaeoglobi;Ca. Methanomixophus hydrogenotrophicum Bin74	98.964	193	579	024-003	LCB024	Archaeoglobi	ATGGTAGCTGAAAAGAAGTTGTTTATTGATGCCCTGAAGAAGAAGTTCAAAGAGGACCCGACTGAAAAGCAGACGAGATTCTACATCTACGACGGCTGGAAGCAGTCTGCAAGAAAGAGGGAATTCGTTGAATGGGCTCAGAAGCTCGCAAAGGAGAGGGGAATTCCGGGATACAACCCCGAAATGCACCTGGGCGGAATTCCGGTCGGTCAGAGAGTCTTGATGCCGTACAAGATCTCCGGCACAGACGTTTACGTCGAGGGCGACGATCTGCACTACATAAACAACGCCGCAATGCAGCAGATGTGGGATGACATCAGAAGAACCGTCATCGTCGGTCTCGATGCTCCTCATGCGTTGCTTGAAAAGAGATTGGGTAAGGAAGTCACTCCTGAAACA…
LCB019_Ga0272448_16950891	Methanothermobacter marburgensis	99.065	107	321	unbinned	LCB019	Methanothermobacter	GACGACTTCACCTACTTCGGTAAGGAGTACGTGGAGGACAAATATGGACTCTGTGAGGCACCAAACACCATGGACACAGTCCTTGACGTTGCAACCGAGGTCACATTCTATGGACTTGAACAGTACGAGGAATACCCTGCACTCCTCGAGGACCAGTTCGGTGGATCCCAGAGGGCAGCAGTTGTTGCAGCTGCAGCCGGATGTTCCACAGCCTTCGCAACAGGAAACGCCCAGACAGGTCTCAGCGGATGGTACCTCTCAATGTACCTGCACAAGGAACAGCACTCAAGGCTCGGATTCTATGGTTACGACCTCCAGGAC
LCB024_Ga0272449_10387653	Ca. Hadarchaeia WYZ-LMO6	99.074	216	651	024-034	LCB024	Ca. Hadesarchaeia	GCCGCCTACTCCGAGGTGATGAACGAGATCTCGATGGAGCTGATAGAGCTCTCCCACCGCTACATGCAGGGGGTGAGGAAGGTTCCCCTCCGCTGGGAGACCGTCAGGACGATGGTCAACTCCATCATCCAGTACACCATGGAGAGCTACGAGAAGTTTCCCACCCTGGCGGAGTTCCACTGGGGAGGGGCCCACAGGGTCTCCGTGATAGGCACCATAGCGGCCTCCTCTGCAGCCATGCTCACCGGAAGCTCCACCATGGGGCTGATGGCCGCCCACTACGCCATCGCCTTCGCCATGAAGGAGGGATGGCTGAGGACGGGCTGGGCGGGTCAGGAGATCCAGGATCACCTGGGCCTGCCCTACCTGTGCAGCATGAGACCGGAGGAGGGCAACCTG…
LCB003_Ga0272445_100006964	Ca. Methanomethylicia WYZ-LMO11	99.101	556	1668	003-007	LCB003	Ca. Methanomethylicia	ATGAGTGAAGAAAGAATGTTTATAGAAGCCCTCAGGAGAAAATTTAAGGAAGCTCCTGAGGAAAAATATACAAAATTCTATATATATGATGGTTGGAAACAATCAAAAAGAAAAAGGGAGTTTGTAGAGATAGCTCAAAAAATTGCAAAAGAAAGAGGAATTCCATTCTATAATCCAGATTTACACTTAGGAGGAATTCCATTAGGTCAGAGAGTATTAATGCCATATCGTCTTTCTGGAACAGATATTTATTGTGAAGGAGACGACTTACACTTTATTAATAATGCTGCTATGCAACAAATGTGGCATGATATAAGACGTACAGTAATAGTTGGATTAGATGCTGCACATATGGTACTAACAAAACGTCTTGGAAAAGAAGTAACTCCTGAAACAATT…
LCB019_Ga0272448_13075331	Methanocella conradii	99.111	225	675	unbinned	LCB019	Methanocella	CTAGACACCGCCCACGCGACCCTGGAGAAGCGTCTGGGCAAGACGGTTACTCCCGAGACGATTAGCAACTATCTGGCCATTCTCAACCACGCCATGCCAGGCGCTGCAGTCGTCCAGGAGCACATGGTCGAGACCCACCCGGGCCTGACCGATGACTGCTACGTGAAGGTCTTTACCGGAGATGATGAGCTTGCCGACTCAATCGACAAGCAGTACGTCATCGACATCAACAAGGCCTTCCCGAAGGACCGCGCGGCCCAGCTAAAGAAGGCCATCGGCAAGTCCCTGTGGCAGGCAGTCCACATCCCGACCATAGTGGTCAGGACCTGCGATGGAGGTACGACCTCCAGGTGGTCTGCAATGCAGATAGGCATGTCGTTCATCGACGCCTACAAGATG…
LCB019_Ga0272448_10247384	Ca. Methanomethylicia;Ca. Methanosuratincola petracarbonis V5_SpSt_1038	99.46	556	1671	019-019	LCB019	Ca. Methanomethylicia	ATGGCAACTGAAAAGAAGATGTTCTTGGAAGCACTCAGGAAGAAGTTCAAGGAGTCTCCAGAAGAGAAGTATACCAAGTTCTACATATACGACGGATGGAAGCAGTCGAAGAGGAAGAGAGAATTCGTCGAGTGGGGCACTAAGCTGGCAAAGGAGAGGGGCATCCCGTTCTACAACCCCGAGATGCACCTTGGCGGCATCCCGCTGGGCCAGAGGGTCCTGATGCCGTACAAACTATCGCAGACGGACATCTACTGCGAGGGCGACGACCTCCACTTCGTCAACAACGCCGCAATGCAGCAGATGTGGCACGACATCAGGAGGACCGTCATAGTCGGCCTCGATGCTGCCCACATGGTCCTGCAGAAGCGGCTTGGGAAGGAGGTCACCCCTGAGACG…
LCB024_Ga0272449_100009867	Ca. Methanomethylicia WYZ-LMO11	99.46	556	1668	024-038	LCB024	Ca. Methanomethylicia	ATGAGTGAAGAAAGAATGTTTATAGAAGCCCTCAGGAGAAAATTTAAGGAAGCTCCTGAGGAAAAATATACAAAATTCTATATATATGATGGTTGGAAACAATCAAAAAGAAAAAGGGAGTTTGTAGAGATAGCTCAAAAAATTGCAAAAGAAAGGGGAATCCCATTCTATAATCCAGATTTACACTTAGGAGGAATTCCATTAGGTCAGAGAGTATTAATGCCATATCGTCTTTCTGGAACAGATATTTATTGTGAAGGAGATGACTTACACTTTATTAATAATGCTGCTATGCAACAAATGTGGCATGATATAAGACGTACAGTAATAGTTGGATTAGATGCTGCACATATGGTACTAACAAAACGTCTTGGAAAAGAAGTAACTCCTGAAACAATT…
LCB024_Ga0272449_10072018	Ca. Methanomethylicia;Ca. Methanomethylovorus thermophilus JZ-2_bin_200	99.461	557	1671	024-024	LCB024	Ca. Methanomethylicia	ATGAGCGAAGAGAAGAAGATGTTCCTAGAAGCGCTCAGGAGAAAGTTCAAAGAATCTCCTGAAGAGAAACAAACAAAATTCTACATATATGATGGATGGAAGCAGTCAAAGAGGAAGAGAGAATTTGTAGAGGCTGCCCAGAAGATAGCAAAGGAGAGGACTGTTCCATTCTACAACCCAGACCTGCACCTCGGCGGCATACCGCTGGGGCAGAGGGTCTTGATGCCATATCGACTATCCGGCACAGACATTTACTGCGAGGGCGACGACCTTCATTTTATAAACAACGCCGCGATGCAGCAGATGTGGCACGACATAAGACGTACGGTGATCGTCGGTTTGGACGCGGCGCACACGGTCCTACAGAAGAGGCTTGGTAAGGAGGTCACCCCTGAGACC…
LCB024_Ga0272449_10185241	Archaeoglobi WYZ-LMO2	99.482	193	579	024-003	LCB024	Archaeoglobi	GGATTTGCAAAGGCTCCAAGAACGATGGACACAGTTCTCGACGTGGCAACTGAAGCAACGCTATACGGCCTGGAGCAGTACGAGCGCTTCCCGGCACTGATGGAGACACACTTCGGCGGTTCGCAGAGGGCTTCAGTTCTTGCAGCAGCTTCCGGTGTTGGAACAGCTATCGCGACTGGAGATGCCCAGGCAGGAGTTAACGGCTGGTATCTGTCGATGATTCTCCACAAGGAGCACATGGGCAGGCTCGGATTCTACGGTTACGACCAGCAGGATCAGCTCGGTATGACGAACAGCTTCTCCTACAGAAGCGACGAGGGCTTGCCGCTGGAGTTGAGAGGCGTGAACTACCCGAACTACGCAATGAACGTCGGACACAGCGGAGAATACGCAGGCATC…
LCB024_Ga0272449_11952611	Archaeoglobi;Ca. Methanomixophus hydrogenotrophicum Bin74	99.487	195	585	unbinned	LCB024	Archaeoglobi	GTAACAAGGGTTCCAATTATCGTCGGAAGGGCTGCCGACGGAGGCACGATTTCGAGATGGTCTGCGATGCAGATCAGCATGGCGATGATCGCTTCATACAAGCTGATGGCAGGCGAGGCAGCAATTGCGGAGTTTGCATACGCTGCAAAGCACGCAGAAGTTATCCAGATGGCCACGCTAACTCCATGGAGGAGGGCAAGGGGACCAAATGAGCCCGGCGGACTTGCATTCGGTTACTTGGCGGACATTGTCCAGACGAGCAGGAAGTATCCTGACGATCCAGTAAAGGTCGCCCTTGAAACGCTCGCCGCGGGAAGCGTGATCTATGACCAGCTCTGGTTCGGAATATACATGTCGGGCGGAGTTGGATTCACCCAGTACGCCACAGCAGTTTACACG…
LCB003_Ga0272445_10287652	Ca. Korarchaeia;Ca. Methanodesulfokores washburnensis	99.574	470	1410	unbinned	LCB003	Ca. Korarchaeaia	ATGAGTGAGAAGAAGAAGTTGTTTATAGATGCCCTGAGAAAGAAATTTAAGGAGGATCCTGCAGAAAGATCCACCCAGTTCTATGTATTCGGGGCATGGAGACAATCAAAGAGAAAAACGGAATTCTATGAATATGCTCAGAAGATGGCTAAAGAGAGAGGAATACCGGGATACAATCCTGAGCTTCATCTAGGGGTACCTCTTGGCCAAAGAGTTCTGATGCCTTATGAAGTTTCTGGAACTGGGGTATATGTGGAGGGAGATGATCTTCACTTTATAAACAATGCAGCAATGCAACAGCTGTGGGACGACATAAGAAGGACCGTTATAGTCGGCCTTGATGCACCTCACATGATCCTAGAGAAAAGGCTGGGCAAGGAGGTGACTCCCGAGTCCATA…
LCB024_Ga0272449_11456611	Archaeoglobi;Ca. Methanomixophus hydrogenotrophicum Bin74	99.606	254	762	unbinned	LCB024	Archaeoglobi	GAGCACATGGTCGAAATACATCCGGCGCTGGTTGCGGACTCCTACGTAAAGGTTTTCACGGGCAACGACGAGCTTGCCGACCAGATCGACAAGAGGTTCCTTATAGACATAAACAAGCAGTTCCCACCTGAGCAAGCCGAAGCTCTGAAGAAAGCGATCGGCAAATCGCTCTACCAGGTAACAAGGGTTCCAATTATCGTCGGAAGGGCTGCTGACGGAGGCACGATTTCGAGATGGTCTGCGATGCAGATCAGCATGGCGATGATCGCTTCATACAAGCTGATGGCAGGCGAGGCAGCAATTGCGGAGTTTGCATACGCCGCAAAGCACGCAGAAGTTATCCAGATGGCCACGCTAACTCCATGGAGGAGGGCAAGGGGACCAAATGAGCCGGGCGGA…
LCB019_Ga0272448_10074954	Methanothermobacter thermoautotrophicum	99.639	554	1662	019-055	LCB019	Methanothermobacter	ATGGATGAAAAGAAACTATTCCTTACAGCTTTAAAGAAGAAGTTTGAGGGGGAAGACCCCGACGAAAAATACACAAACTTCTACTGCTTCGGCGGATGGGAACAGTCCGCACGTAAAAAGGAATTCACAGAGTACGCCAAGAAGGCAGCTGAGAAGAGGGGAGGAATACCATTCTACAACCCTGACATCGGTGTGCCCCTGGGTCAGAGGAAACTCATGGCCTACCGCGTATCAGGCACAGACGCCTACGTTGAGGGTGACGACCTCCACTTCGTCAACAACGCAGCCATCCAGCAGATGGTGGACGACATAAAGAGGACAGTCATCGTGGGTATGGACACAGCACACGCTGTCCTTGAGAAGAGGCTCGGTGTTGAGGTGACCCCTGAGACAATAAAC…
LCB019_Ga0272448_10275386	Ca. Methanomethylicia;Ca. Methanomethylicus mesodigestus V2_SpSt_468	99.642	279	837	019-004	LCB019	Ca. Methanomethylicia	ATGAGCACAGAGAAAAGAATGTTCCTTGAAGCATTGAGGAAGAAGTTTAAAGAATCTCCAGAAGAGAAGTATACAAAGTACTACATATATGACGGCTGGAAGCAGTCAAAACGAAAGAGAGAATTCGTCGAGTGGGGCAAGAAGCTAGCAAAGGAAAGGGGCGTCCCATTCTACAACCCTGACATGCACCTAGGCGGAATACCCCTAGGTCAGAGGGTCCTTATGCCTTACCGCATTTCAGGCACTGACATATACTGCGAAGGAGACGATCTCCACTTCATCAATAATGCAGCGATGCAGCAGATGTGGCACGACATCCGGAGGACGGTAATCAGCGGCCTAGACGCTGCCCATACGGTTCTCCAGAAGCGCCTTGGCAAAGAAGTAACGCCAGAGACA…
LCB024_Ga0272449_11219061	Ca. Hadarchaeia WYZ-LMO6	99.666	299	897	unbinned	LCB024	Ca. Hadesarchaeia	ACCTTCGGGGCCGATCCCTTCGCCCTGCAGGACTCCCAGATGTACAAGAGGGGAGGGTACAGGCAGTCCAAGAGGAAGCAGGAGTTCGCCAGGCTGGGAAGGCAGGTGGCGGTGGAGAGGGGGCTTCCCGCCTACAACCGGGCGGTGGGCCTCCCCATAGGGCAGAGGCAGCTGGAGCCCTTCCTCATCTCCGGGACCAACATAATCGTGGAGCAGGACGACACCCACCACCTGAACAACGTGGCCATCCAGCAGATGCTGGACGACATAAAGAGGACGGTGATAGTGAACCTGGACATAGCCCACCGCATGCTCACCGTGAGGGCGGGGAAGGAGGTCACCCCCGAGACCATCAACCTCTACCTGGAGACCCTCCAGCACACCATGTGCGGCGGGGCG…
LCB019_Ga0272448_11516441	Methanothermobacter thermoautotrophicum	100	420	1260	unbinned	LCB019	Methanobacteria	TACCTGGAAACAGTGAACCACGCAATGCCCGGTGCAGCCGTCGTCCAGGAGCACATGGTGGAGACCCACCCAGCACTGGTGGCAGACAGCTACGTCAAGGTCTTCACAGGTAACGATGAAATTGCAGATGAAATCGACCCTGCATTCGTCATAGACATCAACAAACAGTTCCCAGAGGACCAGGCAGAAACCCTCAAGGCAGAGGTTGGAGACGGAATCTGGCAGGTCGTCAGGATCCCAACCATAGTCTCAAGGACCTGTGACGGTGCAACAACCTCACGATGGTCCGCCATGCAGATAGGTATGTCCATGATTTCAGCCTACAAACAGGCAGCAGGTGAAGCCGCAACAGGGGACTTCGCATACGCTGCAAAACACGCTGAAGTTATACACATGGGT…
LCB019_Ga0272448_12197561	Ca. Methanomethylicia;Ca. Methanomethylicus mesodigestus V2_SpSt_468	100	308	924	unbinned	LCB003	Ca. Methanomethylicia	TCAATGGTCAATGCTTACAAGCTGATGGCAGGTGAGGCCGCAATAGGCGAATTTGCCTTCGCAGCAAAGCACGCCGAAGTCATCGAGATGGGCACATTGATGCCATGGAGGCGAGCAAGAGGTCCTAACGAGCCAGGCGGTATACCGCTCGGCTACACTGCGGACATGTGCCAAGCCTCGAGAGTGAAGCCTGACGACCCGTGCTGGGTTTCGCTTGAAGCGATTTCGATGGGCGCAGTGCTATACGACCAGTTCTGGTTTGGCAGCTACATGTCAGGCGGTGTGGGGTTCACACAATATGCCACATGCACATACACTGACGACATACTTGACGACTACTGCTACTACGGAGCAGACTACGTCAAGAAGAAATATGGCGGATTTGCCAAGACAAAGCCA…
LCB019_Ga0272448_10188561	Methanothermobacter thermoautotrophicum	100	173	519	019-055	LCB019	Methanothermobacter	ATGGCTGACAAATTGTTCATAAATGCTTTAAAGAAAAAATTTGAAGAATCCCCTGAAGAGAAGAAAACCACATTTTACACACTTGGTGGCTGGAAACAGTCCGAGCGAAAAACCGAGTTTGTGAACGCTGGTAAAGAAGTGGCAGCAAAGAGGGGCATACCCCAGTACAACCCTGACATAGGTACTCCACTGGGTCAGAGGGTACTCATGCCCTACCAGGTCTCAACAACAGACACCTTCGTTGAAGGTGACGACCTCCACTTCGTAAACAACGCTGCCATGCAGCAGATGTGGGACGACATAAGAAGAACCGTTATAGTCGGTTTAAACCATGCCCACGCCGTCATAGAAAAGAGGCTGGGTAAGGAGGTCACACCTGAGACCATAACCCATTACCTG…
LCB019_Ga0272448_15751951	Ca. Methanomethylicia;Ca. Methanomethylicus mesodigestus V2_SpSt_468	100	125	375	unbinned	LCB019	Ca. Methanomethylicia	TCAATGGTCAATGCTTACAAGCTGATGGCAGGTGAGGCCGCAATAGGCGAATTTGCCTTCGCAGCAAAGCACGCCGAAGTCATCGAGATGGGCACATTGATGCCATGGAGGCGAGCAAGAGGTCCCAACGAGCCAGGCGGTATACCGCTCGGCTACACTGCGGACATGTGCCAAGCCTCGAGAGTGAAGCCTGACGACCCGTGCTGGGTTTCGCTTGAAGCGATTTCGATGGGCGCAGTGCTATACGACCAGTTCTGGTTTGGCAGCTACATGTCAGGCGGTGTGGGGTTCACACAATATGCCACATGCACATACACTGACGACATTCTTGACGACTACTGCTACTACGGAGCAGACTACGTCAAGAAGAAATAT
LCB019_Ga0272448_16818201	Ca. Methanomethylicia;Ca. Methanomethylovorus thermophilus JZ-2_bin_200	100	109	327	unbinned	LCB019	Ca. Methanomethylicia	AATGACGTTGCCACGGAGGTAACCCTGTACGGTCTTGAGCAGTATGAGCGATACCCTGCCTTGATGGAAACTCACTTCGGCGGATCCCAGAGGGCCGCCGTAGTTGCCGCCGGTGCCGGAGTCTCTGTCTCGCTAGTCACCGGCCATTCCACTGCTGGAATCAACGGTTGGTATCTGAGTCAGCTGCTTCACAAAGAAGAGATGGGCCGACTCGGCTTCTATGGATACGACTGCCAGGACCAATGCGGCTCGGCGAACAGCTTCTCATGGAGGAGCGACGAGGGTCTGCCCTTCAACCTGAGGGGTGTAAACTACCCCAACTATGCA
LCB024_Ga0272449_14238061	Archaeoglobi;Ca. Methanomixophus hydrogenotrophicum Bin74	100	101	303	unbinned	LCB024	Archaeoglobi	GAGCACATGGTCGAAATACATCCGGCGCTGGTTGCGGACTCCTACGTAAAGGTTTTCACGGGCAACGACGAGCTTGCCGACCAGATCGACAAGAGGTTCCTTATAGACATAAACAAGCAGTTCCCGCCTGAGCAGGCCGAAGCCCTGAAGAAGGCGATCGGCAAATCGCTCTACCAGGTAACAAGGGTTCCAATTATCGTCGGAAGGGCTGCCGACGGAGGCACGATTTCGAGATGGTCTGCGATGCAGATCAGCATGGCGATGATCGCTTCATACAAGCTGATGGCAGGCGAGGCAGCAATT

### Sheet: blastn 16SrRNA
gene ID	top blastn hit	identity (%)	alignment length	MAG	site	group	16S rRNA gene sequence
LCB0191_Ga0272448_10210543_Ga0272448_1021054	Ca. Methanomethylicia JZ-3_bin_106	99.668	904	unbinned	LCB019	Ca. Methanomethylicia	GCUGGAGAUACUGUUAGGCUAGGGGGCGGGAGAGGUUGAGGGUACUUCGCGGGUAGGGGCGAAAUCCUAUAAUCCGCGAAGGACCACCAGUGGCGAAGGCGCUCAACUGGAACGCGCCCGACGGUGAGGGACGAAAGCUAGGGGAGCAAAGGGGAUUAGAUACCCCCGUAGUCCUAGCUGUAAACGAUGCGGGCUAGGUGUUGGGUUGGCUUCGUGCCAACCCAGUGCCGCAGCGAAGGCGAUAAGCCCGCCGCCUGGGAAGUACGGCCGCAAGGCUGAAACUUAAAGGAAUUGGCGGGGGAGCACCACAAGGGGUGAAGCCUGCGGUUUAAUUGGAGUCAACGCCGGGAAUCUUACCGGGAGCGACAGCAGGAUGAAGGCCAAGCUGACGACUUUGCC…
LCB0241_Ga0272449_10060255_Ga0272449_1006025	Ca. Methanomethylicia JZ-3_bin_106	99.399	1497	unbinned	LCB024	Ca. Methanomethylicia	AUCCCGGUUGAUCCUGCCGGACCCGACCGCUAUCGGGGUGAGGCUAAGCCAUGCGAGUCUGCGUCCUCAGCCAUGAGGGGGCGCGGCGCACGGCUCAGUAACAUGUGGUUAACCUACCCUCAGGACGGGGAUACCCUCGGGAAACUGAGGCUAAUCCCCGAUAGAUGAGGGAUCCUGGAAUGGUUCCUCAUCCAAAAGGCACGCAUAUCAUGCUAUGCGUGUCGCCUGAGGAUGGGACCGCAUCCUAUCAGGUAGUUGGUGGGGUAACGGCCCACCAAGCCUAUAACGGGUACGGGCCCUGAGAGGGGGAGCCCGGAGAUGGGUACUGAGACAAGGACCCAGGCCCUACGGGGCGCAGCAGGCGCGAAACCUCCGCAAUGCGCGAAAGCGCGACGGGGC…
LCB0191_Ga0272448_10972451_Ga0272448_1097245	Ca. Methanomethylicia DRTY-6_bin_144	99.167	720	unbinned	LCB019	Ca. Methanomethylicia	AUCCCGGUUGAUCCUGCCGGACCCGACCGCUAUCGGGGUGAGGCUAAGCCAUGCGAGUCUGCGUCCUCAGCCAUGAGGGGGCGCGGCGCACGGCUCAGUAACAUGUGGUUAACCUACCCUCAGGACGGGGAUACCCUCGGGAAACUGAGGCUAAUCCCCGAUAGAUGAGGGAUCCUGGAAUGGUUCCUCAUCCAAAAGGCACGCAUAUCAUGCUAUGCGUGUCGCCUGAGGAUGGGACCGCAUCCUAUCAGGUAGUUGGUGGGGUAACGGCCCACCAAGCCUAUAACGGGUACGGGCCCUGAGAGGGGGAGCCCGGAGAUGGGUACUGAGACAAGGACCCAGGCCCUACGGGGCGCAGCAGGCGCGAAACCUCCGCAAUGCGCGAAAGCGCGACGGGGC…
LCB0241_Ga0272449_10098973_Ga0272449_1009897	Ca. Hadesarchaeia WYZ-LMO6	99.324	1480	unbinned	LCB024	Ca. Hadesarchaeia	GGCUCAGUAACACGUAGUCAACCUACCCUCGGGUGGGGGAUAACCUCGGGAAACUGAGGAUAAUACCCCAUAGGUGAGGGAGGCUGGAAGGCGCCCUCACCGAAAGCCACGGCGCCCGAGGAUGGGACUGCGGCCUAUCAGGUAGUUGGUGGUGUAACGGACCACCAAGCCUACGACGGGUACGGGCGAUGGGAGUCGGAGCCCGGAGAUGGGGACUGAGACAAGGCCCCAGGCCCUACGGGGCGCAGCAGGCGCGAAAACUCCGCAAUGCGCGAAAGCGUGACGGGGGAACCCCCAGUGCCGCUGGUCUCACGAUCGGCGGCUUUUCCGGAGUGUAAGGAGCUCCGGGAAUAAGGGCUGGGCAAGGCUGGUGCCAGCCGCCGCGGUAAUACCAGCAGC…
LCB0241_Ga0272449_10627571_Ga0272449_1062757	Archaeoglobi WYZ-LMO1	98.246	912	unbinned	LCB024	Archaeoglobi	AUUCUGGUUGAUCCUGCCAGAGGCCACUGCUAUCCGGCUGGGACUAAGCCAUGCGAGUCCAGGGGCUUGCCGCAAGGCAAGCACCGGCGGACGGCUCAGUAACACGUGGACAACCUGCCCUCGGGAGGGGGAUAACCCCGGGAAACUGGGGCUAAACCCCCAUAGGGGAUGGAUACUGGAAUGUUCCAUCUCCGAAAGUCCGCAAGGAGCCCGAGGAUGGGUCUGCGGCGGAUUAGGUAGUUGGUGGGGUAACGGCCCACCAAGCCUAAGAUCCGUACGGGCCAUGGGAGUGGGAGCCCGGAGAUGGACCCUGAGACAAGGGUCCAGGCCCUACGGGGCGCAGCAGGCGCGAAACCUCCGCAAUGCGGGAAACCGCGACGGGGUCAGCCGGAGUGCCGA…
LCB0031_Ga0272445_100134913_Ga0272445_1001349	Ca. Nezhaarchaeia GMQP_bin_37	98.136	1502	unbinned	LCB003	Ca. Nezhaarchaeia	AAUCCGGUUGAUCCUGCCGGACCCGACCGCUAUCGGGGUGGGGCUAAGCCAUGCGAGUCGUGCGCCCCGGGCUGGCGGGGCGCGGCGCACGGCUCAGUAACACGUGGCCAACCUACCCUCGGGACGGGGAUAACCCCGGGAAACUGGGGCUAAUACCCGAUAGGCGAUGGCUCCUGGAAUGGGCCAUCGCUGAAAGGGGCCUGGGGCCACGCUCUCCAGGUCCGCCCGAGGAUGGGGCUGCGGCCCAUCAGGUAGUUGGCGGGGUAACGGCCCGCCAAGCCGAUAACGGGUACGGGCCGUGAGAGCGGGAGCCCGGAGAUGGGCCCUGAGACAAGGGCCCAGGCCCUACGGGGCGCAGCAGGCGCGAAACCUCCGCUAUGCGGGAAACCGCGACGGGGU…
LCB0191_Ga0272448_100819710_Ga0272448_1008197	Methanothermobacter thermautotrophicus DeltaH	99.391	1478	019-055	LCB019	Methanothermobacter	AGUCCGUUUGAUCCUGGCGGAGGCUACUGCUAUUGGGGUUCGAUUAAGCCAUGCAAGUCGAACGAACCUUGUGUUCGUGGCGAACGGCUCAGUAACACGUGGAUAACCUGCCCUUGGGACCGGGAUAACCCCGGGAAACUGGGGAUAAACCCGGAUAGGUGAUGUUGCCUGGAAUGGUUCUUCACCGAAACACCUUCGGGUGCCCAAGGAUGGGUCUGCGGCCGAUUAGGUAGUUGGUAGGGUAACGGCCUACCAAGCCGAUCAUCGGUACGGGUUGUGAGAGCAAGAGCCCGGAGAUGGAACCUGAGACAAGGUUCCAGGCCCUACGGGGCGCAGCAGGCGCGAAACCUCCGCAAUGCACGCAAGUGCGACGGGGGAACCCCAAGUGCCACUCUUAAC…
LCB0191_Ga0272448_10079081_Ga0272448_1007908	Methanothermobacter crinale Tm2	98.415	1451	unbinned	LCB019	Methanothermobacter	ACUCCGUUUGAUCCUGGCGGAGGCUACUGCUAUUGGGGUCCGAUUAAGCCAUGCGAGUCGAACGUUCCUUCGGGGACGUGGCGAACGGCUCAGUAACACGUGGACAACCUACCCUUAGGACCGGGAUAACCCCGGGAAACUGGGGACAAUCCCGGAUAGGUGAAGUGGCCUGGAAUGGUACUUCACUGAAAAGCUCUUCGGAGCGCCUAAGGAUGGGUCUGCGGCCGAUUAGGUAGUUGGUAGGGUAAAGGCCUACCAAGCCGAUAAUCGGUACGGGUUGUGAGAGCAAGAGCCCGGAGAUGGAACCUGAGACAAGGUUCCAGGCCCUACGGGGCGCAGCAGGCGCGAAACCUCCGCAAUGCACGCAAGUGCGACGGGGGGACCCCAAGUGCCAUCCUU…
LCB0191_Ga0272448_10259441_Ga0272448_1025944	Methanosaeta thermophila PT	98.574	1473	unbinned	LCB019	Methanothrix	AUACUGGUUGAUCCUGCCAGAGGUUACUGCUAUCGGGGUCCGACUAAGCCAUGCGAGUUGAAUGUCCGAAAGGGCAUAGCGCACUGCUCAGUAACACGUGGACAACCUGCCCUGAGGACUGGAAUAAUCCCGGGAAACUGGGAGUAAUUCCAGAUAUGCCAGGGAACCUGGAAUGGUUUCUGGCAGAAAUGCUCCGGCGCCUCAGGAUGGGUCUGCGGCCUAUCAGGGUAGUAGUGGGUGUAACGUACCCACUAGCCUACGACGGGUACGGGUUGUGAGAGCAAGAGCCCGGAGAUGGAUUCUGAGACAUGAAUCCAGGCCCUACGGGGUGCAGCAGGCGCGAAAACUUUACAAUGCGGGCAACCGCGAUAAGGGGACCUCGAGUGCUGGGUUACAAAC…
LCB0191_Ga0272448_1000083104_Ga0272448_1000083	Methanolinea tarda NOBI-1	98.953	1433	unbinned	LCB019	Methanolinea	AUUCUGGUUGAUCCUGCCAGAGGCCACUGCUAUCGGGGUUCGAUUAAGCCAUGCGAGUCGAGAGGUGCAAGACCUCGGCGCACUGCUCAGUAACACGUGGAUAACCUACCCUCAGGAGGGGGAUAACCCCGGGAAACUGGGGAUAAUACCCCAUAGUCCAGGGACGCUGGAAUGCCCCCUGGUCCAAAGGUCCGCCGCCUGAGGAUGGGUCUGCGGCCGAUUAGGUAGUUGUUGGGGUAACGGCCCAACAAGCCUUUGAUCGGUACGGGUUGUGAGAGCAAGAGCCCGGAGAUGGAUUCUGAGACACAAAUCCAGGCCCUACGGGGCGCAGCAGGCGCGAAAACUUUACAAUGCGAGAAAUCGUGAUAAGGGAACCCCGAGUGCCCGUAAAUUCGGGCU…
LCB0031_Ga0272445_10036655_Ga0272445_1003665	Ca. Methanodesulfokores washburnensis	100	1500	unbinned	LCB003	Ca. Korarchaeia	AGACCGGUUGAUCCUGCCGGAGGGAACCCCUAUCGGGUUCAGACUAAGCCAUGCGAGUCGGCUGGGGGCACUUGCCCCUGGCGGCGCACGGCUCAGUAAUACGCGGUCAACCUACCCUGGGGACCGGGAUAACCUCGGGAAACUGAGGCUAAUCCCGGAUAGGUGUGGGGUGCUGAAAUGCCCUCACGCCAAAAGUAGGCGGGAAAUGGACCGCUGAGGCCCCAGGAUGGGACCGCGGCCUAUCAGGUAGUAGGUGGGGUAACGGCCCACCUAGCCUACGACGGGUACGGGCCCUGAGAGGGGGAGCCCGGAGAUGGGCACUGAGACAAGGGUCUAGGCCCUAAGGGGUGCAGCAGGCGCGAAGAUUCCGCAAUGCCCGAAAGGGCGACGGAGUGAACC…
LCB0191_Ga0272448_10276252_Ga0272448_1027625	Ca. Methanodesulfokores washburnensis	100	1500	unbinned	LCB019	Ca. Korarchaeia	AGACCGGUUGAUCCUGCCGGAGGGAACCCCUAUCGGGUUCAGACUAAGCCAUGCGAGUCGGCUGGGGGCACUUGCCCCUGGCGGCGCACGGCUCAGUAAUACGCGGUCAACCUACCCUGGGGACCGGGAUAACCUCGGGAAACUGAGGCUAAUCCCGGAUAGGUGUGGGGUGCUGAAAUGCCCUCACGCCAAAAGUAGGCGGGAAAUGGACCGCUGAGGCCCCAGGAUGGGACCGCGGCCUAUCAGGUAGUAGGUGGGGUAACGGCCCACCUAGCCUACGACGGGUACGGGCCCUGAGAGGGGGAGCCCGGAGAUGGGCACUGAGACAAGGGUCUAGGCCCUAAGGGGUGCAGCAGGCGCGAAGAUUCCGCAAUGCCCGAAAGGGCGACGGAGUGAACC…
LCB0191_Ga0272448_11198301_Ga0272448_1119830	Methanocella conradii HZ254	96.838	1423	unbinned	LCB019	Methanocella	UUUCUGGUUGAUCCUGCCAGAGGUCACUGCUAUCGGUGUCCGAUUAAGCCAUGCGAGUCGUGAGGUGUGAGGCCUCGGCGUACUGCUCAGUAACACGUGGACAAUCUGCCCAAAAGUCCGGGAUAACCCCGGGAAACUGGGGAUAAUACCGGAUAGGCCAUCCCUGCUGGAAGUGGGGGGUGGUUUAAACGCACGGCUUUUGGAUGGGUCUGCGGCGGAUUAGGUUGACGCCGGUGUAACGUACCGGCGUGCCUGUAAUCCGUACGGGUUGUGGGAGCAAGAGCCCGGAGAUGGAUUCUGAGACACGAAUCCAGGCCCUACGGGGCGCAGCAGGCGCGAAAACUCUACAAUGCAGGCAAUCUGCGAUAGGGGGACAUCGAGUGGCGUCUACAUUAGACG…
LCB0191_Ga0272448_14003841_Ga0272448_1400384	Methanocella arvoryzae MRE50	96.03	529	unbinned	LCB019	Methanocella	AGAUGGAUUCUGAGACACGAAUCCAGGCCCUACGGGGCACAGCAGGCGCGAAAACUCUACAAUGCAGGCAACUGCGAUAGGGGAACAUCGAGUGCUCUCCAUAUUGGGGGGCUGUCCCACCGUCUAAAAAACGGUGGUUAGCAAGGGCCGGGCAAGACCGGUGCCAGCCGCCGCGGUAAUACCGGCGGCUCGAGUGGUGGCCGAUAUUAUUGAGUCUAAAGGGUCCGUAGCCGGCUUCGCAAGUCCUUUGGGAAAUCCAGCGGCUUAACCGUUGGGCGUCCGGGGGAUACUACGUUGCUUGGGACUGGGAGAGGUGAGAGGUACUCAGGGGGUAGGAGUGAAAUCCUGUAAUCCUUUGGGGACCACCGGUGGCGAAGGCGUCUCACCAGAACAGGUCCG…
LCB0031_Ga0272445_10035603_Ga0272445_1003560	Archaeoglobi GMQP	97.17	1484	unbinned	LCB003	Archaeoglobi	AUUCUGGUUGAUCCUGCCAGAGACCGCUGCUAUCCGGCUGGGACUAAGCCAUGCGAGUCAAGGGGCUUGCCGCAAGGCAAGCACCGGCGGACGGCUCAGUAACACGUGGACAACCUGCCCUCGGGAGGGGGAUAACCCCGGGAAACUGGGGCUAAACCCCCAUAGGAGAUGGAUACUGGAAGGUUCCAUCUCCGAAAGUCCGCAAGGAGCCCGAGGAUGGGUCUGCGGCGGAUUAGGUAGUUGGUGGGGUAACGGCCCACCAAGCCGAAGAUCCGUACGGGCCAUGGGAGUGGGAGCCCGGAGAUGGACCCUGAGACAAGGGUCCAGGCCCUACGGGGCGCAGCAGGCGCGAAACCUUCGCAAUGCGGGAAACCGCGACGAGGUCAGCCGGAGUGCCGG…
LCB0241_Ga0272449_100344015_Ga0272449_1003440	Archaeoglobi GMQP	97.17	1484	unbinned	LCB024	Archaeoglobi	AUUCUGGUUGAUCCUGCCAGAGACCGCUGCUAUCCGGCUGGGACUAAGCCAUGCGAGUCAAGGGGCUUGCCGCAAGGCAAGCACCGGCGGACGGCUCAGUAACACGUGGACAACCUGCCCUCGGGAGGGGGAUAACCCCGGGAAACUGGGGCUAAACCCCCAUAGGAGAUGGAUACUGGAAGGUUCCAUCUCCGAAAGUCCGCAAGGAGCCCGAGGAUGGGUCUGCGGCGGAUUAGGUAGUUGGUGGGGUAACGGCCCACCAAGCCGAAGAUCCGUACGGGCCAUGGGAGUGGGAGCCCGGAGAUGGACCCUGAGACAAGGGUCCAGGCCCUACGGGGCGCAGCAGGCGCGAAACCUUCGCAAUGCGGGAAACCGCGACGAGGUCAGCCGGAGUGCCGG…
